# Multi-omics analysis of mouse fecal microbiome reveals supplier-dependent functional differences and novel metagenome-assembled genomes

**DOI:** 10.1101/2022.09.12.507288

**Authors:** Zachary L McAdams, Susheel Bhanu Busi, Kevin L Gustafson, Nathan Bivens, Craig L Franklin, Paul Wilmes, Aaron C Ericsson

**Author notes:** These authors contributed equally to this project (Zachary L McAdams, Susheel Bhanu Busi). **Corresponding author:** ACE.

## Abstract

Host genetics, sex, and other within-source factors have been associated with characteristic effects on the fecal microbiome in mice, however, the commercial source of mice remains the dominant factor. Increasing evidence indicates that supplier-specific microbiomes in particular confer differences in disease susceptibility in models of inflammatory conditions, as well as baseline behavior and body morphology. However, current knowledge regarding the compositional differences between suppliers is based on 16S rRNA amplicon sequencing data, and functional differences between these communities remain poorly defined. Here, we applied a meta-omic (metagenomic and metatranscriptomic) approach to biomolecules (DNA/RNA) extracted from murine fecal samples representative of two large U.S. suppliers of research mice, which differ in composition, and influence baseline physiology and behavior as well as disease severity in mouse models of intestinal disease. We reconstructed high-quality metagenome-assembled genomes (MAGs), frequently containing genomic content unique to each supplier. These differences were observed both within pangenomes of dominant taxa as well as the epibiont *Saccharimonadaceae*. Additionally, transcriptional activity and pathway analyses revealed key functional differences between the metagenomes associated with each supplier, including differences in carbohydrate enzyme activity and dissimilatory sulfate reduction by sulfate-reducing bacteria (SRB). These data provide a detailed characterization of the baseline differences in the fecal metagenome of laboratory mice from two U.S. commercial suppliers suggesting that these functional differences are influenced by differences in the initial inoculum of colony founders, as well as additional taxa gained during growth of the production colony.
