## Supplementary material for "Multi-omics analysis of mouse fecal microbiome reveals supplier-dependent functional differences and novel metagenome-assembled genomes": Table 1

### Sheet: Table_1
Taxonomic Classification	Genome Size (bp)	Completeness	Contamination	Coverage	tRNAs	Detected Genes
d__Bacteria;p__Bacteroidota;c__Bacteroidia;o__Bacteroidales;f__Muribaculaceae;g__Muribaculum;s__Muribaculum sp002473395	2241824	100	2.63	57.769	37	1892
d__Bacteria;p__Firmicutes;c__Bacilli;o__Lactobacillales;f__Lactobacillaceae;g__Lactobacillus;s__Lactobacillus intestinalis	2042917	100	0	16.079	34	1980
d__Bacteria;p__Proteobacteria;c__Gammaproteobacteria;o__Burkholderiales;f__Burkholderiaceae;g__Parasutterella;s__Parasutterella excrementihominis	2557626	100	3.92	15.394	40	2316
d__Bacteria;p__Firmicutes_A;c__Clostridia;o__Lachnospirales;f__Lachnospiraceae;g__;s__	3435022	100	3.92	89.92	31	3007
d__Bacteria;p__Bacteroidota;c__Bacteroidia;o__Bacteroidales;f__Marinifilaceae;g__Odoribacter;s__	2392486	100	0	116.816	33	1958
d__Bacteria;p__Firmicutes;c__Bacilli;o__Lactobacillales;f__Lactobacillaceae;g__Lactobacillus_B;s__Lactobacillus_B murinus	1908490	100	3.92	15.618	20	1885
d__Bacteria;p__Firmicutes_A;c__Clostridia;o__Lachnospirales;f__CAG-274;g__;s__	2947607	100	3.92	16.093	36	2507
d__Bacteria;p__Bacteroidota;c__Bacteroidia;o__Bacteroidales;f__Rikenellaceae;g__Alistipes;s__Alistipes sp002362235	2134266	100	2.63	180.133	38	1829
d__Bacteria;p__Bacteroidota;c__Bacteroidia;o__Bacteroidales;f__Rikenellaceae;g__Alistipes;s__	1873214	100	0	374.417	36	1593
d__Bacteria;p__Bacteroidota;c__Bacteroidia;o__Bacteroidales;f__Muribaculaceae;g__CAG-873;s__	2239226	100	1.96	41.333	36	1824
d__Bacteria;p__Bacteroidota;c__Bacteroidia;o__Bacteroidales;f__Muribaculaceae;g__CAG-485;s__	2556125	100	3.92	173.172	34	2141
d__Bacteria;p__Firmicutes_B;c__Dehalobacteriia;o__UBA4068;f__UBA5755;g__;s__	2211994	98.04	0	39.702	39	2295
d__Bacteria;p__Firmicutes_A;c__Clostridia;o__Oscillospirales;f__Butyricicoccaceae;g__Butyricicoccus;s__	2796489	98.04	3.92	35.969	30	2800
d__Bacteria;p__Firmicutes;c__Bacilli;o__Erysipelotrichales;f__Erysipelotrichaceae;g__;s__	1804413	98.04	0	13.095	36	1796
d__Bacteria;p__Firmicutes_A;c__Clostridia;o__4C28d-15;f__CAG-552;g__;s__	1973923	98.04	2.63	20.39	39	1804
d__Bacteria;p__Bacteroidota;c__Bacteroidia;o__Bacteroidales;f__Muribaculaceae;g__Muribaculum;s__Muribaculum sp002492595	2531018	98.04	0	495.026	35	2145
d__Bacteria;p__Firmicutes_A;c__Clostridia;o__Oscillospirales;f__Ruminococcaceae;g__Anaerotruncus;s__Anaerotruncus sp000403395	2400741	98.04	3.92	36.658	38	2254
d__Bacteria;p__Firmicutes_A;c__Clostridia;o__4C28d-15;f__UBA3700;g__;s__	1991272	98.04	0	41.586	40	1654
d__Bacteria;p__Bacteroidota;c__Bacteroidia;o__Bacteroidales;f__Muribaculaceae;g__CAG-485;s__CAG-485 sp002361215	2242618	98.04	0	100.673	33	1891
d__Bacteria;p__Firmicutes_A;c__Clostridia;o__Lachnospirales;f__Lachnospiraceae;g__;s__	2547754	96.08	2.63	15.835	33	2392
d__Bacteria;p__Firmicutes_A;c__Clostridia;o__Oscillospirales;f__Acutalibacteraceae;g__Eubacterium_R;s__	1970941	96.08	3.92	29.032	36	1884
d__Bacteria;p__Bacteroidota;c__Bacteroidia;o__Bacteroidales;f__Muribaculaceae;g__CAG-873;s__CAG-873 sp002490635	2119330	96.08	3.92	19.055	34	1782
d__Bacteria;p__Firmicutes_A;c__Clostridia;o__Lachnospirales;f__Lachnospiraceae;g__;s__	2654593	94.12	1.96	28.266	26	2350
d__Bacteria;p__Firmicutes_A;c__Clostridia;o__Lachnospirales;f__Lachnospiraceae;g__Kineothrix;s__	3751171	92.16	2.63	20.652	35	3360
d__Bacteria;p__Patescibacteria;c__Saccharimonadia;o__Saccharimonadales;f__Saccharimonadaceae;g__;s__	835681	92.16	1.96	34.805	41	806
d__Bacteria;p__Patescibacteria;c__Saccharimonadia;o__Saccharimonadales;f__Saccharimonadaceae;g__;s__	961004	92.16	0	142.108	44	952
d__Bacteria;p__Firmicutes_A;c__Clostridia;o__Lachnospirales;f__Lachnospiraceae;g__Lachnospira;s__	1752096	90.2	3.92	3.297	14	1855
d__Bacteria;p__Firmicutes_A;c__Clostridia;o__Lachnospirales;f__Lachnospiraceae;g__UBA9502;s__	3055687	90.2	1.96	32.186	32	2660
d__Bacteria;p__Patescibacteria;c__Saccharimonadia;o__Saccharimonadales;f__Saccharimonadaceae;g__;s__	1017765	90.2	3.92	20.478	40	976
