## Supplementary Table 1 for "Multi-omics analysis of mouse fecal microbiome reveals supplier-dependent functional differences and novel metagenome-assembled genomes"

### Sheet: Supplementary_table
classification	size.binner	SCG_completeness.binner	SCG_redundancy.binner	Coverage	tRNAs	genes	expressed_genes	contigs.binner	N50.binner	binScore.binner
d__Bacteria;p__Bacteroidota;c__Bacteroidia;o__Bacteroidales;f__Muribaculaceae;g__Muribaculum;s__Muribaculum sp002473395	2241824	100	2.63	57.769	37	1892	1836	95	46973	0.9784
d__Bacteria;p__Firmicutes;c__Bacilli;o__Lactobacillales;f__Lactobacillaceae;g__Lactobacillus;s__Lactobacillus intestinalis	2042917	100	0	16.079	34	1980	1833	80	105709	1
d__Bacteria;p__Proteobacteria;c__Gammaproteobacteria;o__Burkholderiales;f__Burkholderiaceae;g__Parasutterella;s__Parasutterella excrementihominis	2557626	100	3.92	15.394	40	2316	2018	87	58886	0.9569
d__Bacteria;p__Firmicutes_A;c__Clostridia;o__Lachnospirales;f__Lachnospiraceae;g__;s__	3435022	100	3.92	89.92	31	3007	2709	112	47756	0.9569
d__Bacteria;p__Bacteroidota;c__Bacteroidia;o__Bacteroidales;f__Marinifilaceae;g__Odoribacter;s__	2392486	100	0	116.816	33	1958	1921	23	303574	1
d__Bacteria;p__Firmicutes_A;c__Clostridia;o__Lachnospirales;f__Lachnospiraceae;g__;s__	3643142	100	5.26	39.246	36	3280	2817	47	125962	0.9569
d__Bacteria;p__Firmicutes;c__Bacilli;o__Lactobacillales;f__Lactobacillaceae;g__Lactobacillus_B;s__Lactobacillus_B murinus	1908490	100	3.92	15.618	20	1885	1836	146	18784	0.9569
d__Bacteria;p__Firmicutes_A;c__Clostridia;o__Lachnospirales;f__CAG-274;g__;s__	2947607	100	3.92	16.093	36	2507	2349	180	25852	0.9569
d__Bacteria;p__Firmicutes_A;c__Clostridia;o__Lachnospirales;f__Lachnospiraceae;g__Faecalicatena;s__	4169547	100	7.84	33.906	37	3728	3230	170	42963	0.9137
d__Bacteria;p__Bacteroidota;c__Bacteroidia;o__Bacteroidales;f__Rikenellaceae;g__Alistipes;s__Alistipes sp002362235	2134266	100	2.63	180.133	38	1829	1737	29	168249	1
d__Bacteria;p__Bacteroidota;c__Bacteroidia;o__Bacteroidales;f__Rikenellaceae;g__Alistipes;s__	1873214	100	0	374.417	36	1593	1565	25	153424	1
d__Bacteria;p__Bacteroidota;c__Bacteroidia;o__Bacteroidales;f__Muribaculaceae;g__CAG-873;s__	2239226	100	1.96	41.333	36	1824	1394	95	34493	0.9784
d__Bacteria;p__Bacteroidota;c__Bacteroidia;o__Bacteroidales;f__Muribaculaceae;g__CAG-485;s__	2556125	100	3.92	173.172	34	2141	2015	111	32568	0.9569
d__Bacteria;p__Firmicutes_A;c__Clostridia;o__4C28d-15;f__CAG-727;g__;s__	1517935	98.04	7.84	5.22	25	1711	1293	593	2862	0.8932
d__Bacteria;p__Bacteroidota;c__Bacteroidia;o__Bacteroidales;f__Muribaculaceae;g__CAG-485;s__CAG-485 sp001701295	2743828	98.04	5.88	74.559	32	2262	1854	80	50829	0.915
d__Bacteria;p__Firmicutes_B;c__Dehalobacteriia;o__UBA4068;f__UBA5755;g__;s__	2211994	98.04	0	39.702	39	2295	2107	73	55769	0.9804
d__Bacteria;p__Firmicutes_A;c__Clostridia;o__Oscillospirales;f__Butyricicoccaceae;g__Butyricicoccus;s__	2796489	98.04	3.92	35.969	30	2800	2254	169	36247	0.9368
d__Bacteria;p__Firmicutes;c__Bacilli;o__Erysipelotrichales;f__Erysipelotrichaceae;g__;s__	1804413	98.04	0	13.095	36	1796	1467	51	54288	0.9804
d__Bacteria;p__Firmicutes_A;c__Clostridia;o__4C28d-15;f__CAG-552;g__;s__	1973923	98.04	2.63	20.39	39	1804	1557	41	85426	0.9488
d__Bacteria;p__Bacteroidota;c__Bacteroidia;o__Bacteroidales;f__Bacteroidaceae;g__Bacteroides;s__Bacteroides sp002491635	3714981	98.04	7.84	684.254	35	3171	3148	131	56485	0.8932
d__Bacteria;p__Bacteroidota;c__Bacteroidia;o__Bacteroidales;f__Muribaculaceae;g__UBA7173;s__UBA7173 sp001689485	2500374	98.04	5.88	200.376	32	1939	1875	74	49925	0.915
d__Bacteria;p__Bacteroidota;c__Bacteroidia;o__Bacteroidales;f__Muribaculaceae;g__Muribaculum;s__Muribaculum sp002492595	2531018	98.04	0	495.026	35	2145	2115	49	77152	0.9804
d__Bacteria;p__Bacteroidota;c__Bacteroidia;o__Bacteroidales;f__Muribaculaceae;g__UBA7173;s__	2698989	98.04	25.49	14.182	37	2137	715	256	16493	0.6969
d__Bacteria;p__Firmicutes_A;c__Clostridia;o__Oscillospirales;f__Ruminococcaceae;g__UBA1394;s__	1837736	98.04	5.26	8.21	30	1813	1687	134	20408	0.9368
d__Bacteria;p__Firmicutes_A;c__Clostridia;o__Oscillospirales;f__Ruminococcaceae;g__Anaerotruncus;s__Anaerotruncus sp000403395	2400741	98.04	3.92	36.658	38	2254	2126	115	35340	0.9368
d__Bacteria;p__Firmicutes_A;c__Clostridia;o__Oscillospirales;f__Ruminococcaceae;g__Ruminiclostridium_E;s__	3308313	98.04	11.76	51.273	30	3155	2719	278	20616	0.8496
d__Bacteria;p__Firmicutes_A;c__Clostridia;o__4C28d-15;f__UBA3700;g__;s__	1991272	98.04	0	41.586	40	1654	1475	82	66747	0.9804
d__Bacteria;p__Bacteroidota;c__Bacteroidia;o__Bacteroidales;f__Muribaculaceae;g__CAG-485;s__CAG-485 sp002361215	2242618	98.04	0	100.673	33	1891	1011	122	29465	0.9804
d__Bacteria;p__Firmicutes_A;c__Clostridia;o__4C28d-15;f__CAG-552;g__;s__	1867279	96.08	5.26	6.868	29	1774	1181	356	6880	0.9167
d__Bacteria;p__Firmicutes;c__Bacilli;o__Erysipelotrichales;f__Erysipelotrichaceae;g__;s__	1627286	96.08	11.76	5.199	13	1891	1446	675	2719	0.8285
d__Bacteria;p__Firmicutes_A;c__Clostridia;o__Lachnospirales;f__Lachnospiraceae;g__;s__	2547754	96.08	2.63	15.835	33	2392	2050	41	78442	0.9387
d__Bacteria;p__Firmicutes;c__Bacilli;o__Acholeplasmatales;f__CAG-307;g__;s__	2618168	96.08	15.69	52.081	36	2439	2262	225	49898	0.7354
d__Bacteria;p__Firmicutes_A;c__Clostridia;o__Oscillospirales;f__Ruminococcaceae;g__UBA1405;s__	4339079	96.08	19.61	9.141	33	4843	3318	681	16073	0.6815
d__Bacteria;p__Firmicutes_A;c__Clostridia;o__Oscillospirales;f__Acutalibacteraceae;g__Eubacterium_R;s__	1970941	96.08	3.92	29.032	36	1884	1783	40	90941	0.9167
d__Bacteria;p__Bacteroidota;c__Bacteroidia;o__Bacteroidales;f__Muribaculaceae;g__CAG-873;s__CAG-873 sp002490635	2119330	96.08	3.92	19.055	34	1782	979	46	78476	0.9167
d__Bacteria;p__Bacteroidota;c__Bacteroidia;o__Bacteroidales;f__Muribaculaceae;g__;s__	2061552	96.08	7.84	107.424	36	1801	1689	70	64231	0.8726
d__Bacteria;p__Firmicutes_A;c__Clostridia;o__Lachnospirales;f__Lachnospiraceae;g__;s__	2654593	94.12	1.96	28.266	26	2350	2227	91	54719	0.9189
d__Bacteria;p__Firmicutes_A;c__Clostridia;o__Lachnospirales;f__Lachnospiraceae;g__UBA7182;s__	2774871	94.12	7.84	6.594	29	2897	2309	551	7041	0.8422
d__Bacteria;p__Bacteroidota;c__Bacteroidia;o__Bacteroidales;f__Muribaculaceae;g__CAG-873;s__	2726520	94.12	7.84	138.694	35	2257	2068	80	56946	0.852
d__Bacteria;p__Firmicutes_A;c__Clostridia;o__Oscillospirales;f__Ruminococcaceae;g__;s__	2562372	94.12	5.88	7.353	26	2612	2378	277	14012	0.8743
d__Bacteria;p__Firmicutes_A;c__Clostridia;o__Lachnospirales;f__Lachnospiraceae;g__Eubacterium_J;s__	4061043	94.12	5.88	14.791	32	3668	3241	203	29289	0.8743
d__Bacteria;p__Firmicutes_A;c__Clostridia;o__Lachnospirales;f__Lachnospiraceae;g__COE1;s__COE1 sp000403335	3393130	94.12	7.89	530.19	35	3007	2963	103	61274	0.8743
d__Bacteria;p__Firmicutes_A;c__Clostridia;o__Lachnospirales;f__Lachnospiraceae;g__Kineothrix;s__	3751171	92.16	2.63	20.652	35	3360	2781	159	34881	0.899
d__Bacteria;p__Patescibacteria;c__Saccharimonadia;o__Saccharimonadales;f__Saccharimonadaceae;g__;s__	835681	92.16	1.96	34.805	41	806	714	41	48872	0.899
d__Bacteria;p__Patescibacteria;c__Saccharimonadia;o__Saccharimonadales;f__Saccharimonadaceae;g__;s__	961004	92.16	0	142.108	44	952	865	34	46910	0.9216
d__Bacteria;p__Firmicutes_A;c__Clostridia;o__Lachnospirales;f__Lachnospiraceae;g__COE1;s__COE1 sp000403215	3774297	92.16	7.89	138.85	33	3425	3342	174	43757	0.8539
d__Bacteria;p__Bacteroidota;c__Bacteroidia;o__Bacteroidales;f__Muribaculaceae;g__UBA7173;s__UBA7173 sp002491305	3062751	92.16	13.16	91.744	36	2333	1779	134	36567	0.7763
d__Bacteria;p__Patescibacteria;c__Saccharimonadia;o__Saccharimonadales;f__Saccharimonadaceae;g__;s__	1235833	92.16	9.8	10.633	37	996	755	122	17062	0.8087
d__Bacteria;p__Firmicutes_A;c__Clostridia;o__Lachnospirales;f__Lachnospiraceae;g__;s__	3538816	90.2	52.94	20.042	6	876	685	116	43852	0.2851
d__Bacteria;p__Firmicutes_A;c__Clostridia;o__Lachnospirales;f__Lachnospiraceae;g__Lachnospira;s__	1752096	90.2	3.92	3.297	14	1855	1771	627	3284	0.8563
d__Bacteria;p__Firmicutes_A;c__Clostridia;o__Lachnospirales;f__Lachnospiraceae;g__CAG-95;s__	4874065	90.2	11.76	25.152	30	4198	3145	412	41414	0.7649
d__Bacteria;p__Firmicutes_A;c__Clostridia;o__Lachnospirales;f__Lachnospiraceae;g__UBA9502;s__	3055687	90.2	1.96	32.186	32	2660	2531	54	74098	0.8791
d__Bacteria;p__Bacteroidota;c__Bacteroidia;o__Bacteroidales;f__Muribaculaceae;g__CAG-485;s__CAG-485 sp002362485	2788665	90.2	7.84	551.069	31	2079	2028	153	45142	0.8106
d__Bacteria;p__Bacteroidota;c__Bacteroidia;o__Bacteroidales;f__Muribaculaceae;g__Paramuribaculum;s__	2715905	90.2	25.49	157.451	31	2176	1868	112	52583	0.5951
d__Bacteria;p__Bacteroidota;c__Bacteroidia;o__Bacteroidales;f__Muribaculaceae;g__UBA7173;s__UBA7173 sp001689685	2442376	90.2	5.26	128.593	30	1953	1721	102	37901	0.902
d__Bacteria;p__Firmicutes_A;c__Clostridia;o__Lachnospirales;f__Lachnospiraceae;g__Acetatifactor;s__	4273544	90.2	7.89	42.437	31	3964	3261	517	14587	0.8008
d__Bacteria;p__Firmicutes_A;c__Clostridia;o__Lachnospirales;f__Lachnospiraceae;g__UBA7182;s__	3113656	90.2	5.88	23.454	30	2988	2423	227	42574	0.8334
d__Bacteria;p__Patescibacteria;c__Saccharimonadia;o__Saccharimonadales;f__Saccharimonadaceae;g__;s__	1017765	90.2	3.92	20.478	40	976	815	104	21087	0.8563
d__Bacteria;p__Firmicutes;c__Bacilli;o__RF39;f__CAG-611;g__;s__	1382516	88.24	3.92	50.581	31	1431	1384	83	22379	0.8361
d__Bacteria;p__Firmicutes;c__Bacilli;o__RF39;f__CAG-1000;g__CAG-582;s__	1693828	88.24	2.63	35.218	31	1773	1669	95	41337	0.8592
d__Bacteria;p__Bacteroidota;c__Bacteroidia;o__Bacteroidales;f__Muribaculaceae;g__UBA7173;s__	3934350	88.24	11.76	8.669	35	3557	1813	682	15916	0.7239
d__Bacteria;p__Firmicutes_A;c__Clostridia;o__Lachnospirales;f__Lachnospiraceae;g__CAG-95;s__	3977562	86.27	13.16	87.975	32	3729	3491	169	42445	0.769
d__Bacteria;p__Firmicutes_A;c__Clostridia;o__Oscillospirales;f__Acutalibacteraceae;g__Acutalibacter;s__Acutalibacter muris	1860810	86.27	7.89	72.974	24	1858	1765	37	98866	0.8393
d__Bacteria;p__Bacteroidota;c__Bacteroidia;o__Bacteroidales;f__Tannerellaceae;g__Parabacteroides;s__Parabacteroides goldsteinii	6072863	86.27	1.96	10.947	36	4893	4044	295	33222	0.8393
d__Bacteria;p__Firmicutes_A;c__Clostridia;o__Lachnospirales;f__Lachnospiraceae;g__;s__	3705894	86.27	5.88	14.423	39	3514	2973	100	57618	0.7924
d__Bacteria;p__Firmicutes_A;c__Clostridia;o__Lachnospirales;f__Lachnospiraceae;g__UBA7182;s__	2859536	86.27	1.96	33.527	17	2749	2548	182	35680	0.8393
d__Bacteria;p__Firmicutes_A;c__Clostridia;o__Lachnospirales;f__Lachnospiraceae;g__UBA3282;s__	4927754	86.27	25.49	23.853	32	4849	3438	614	27226	0.5286
d__Bacteria;p__Firmicutes_A;c__Clostridia;o__Lachnospirales;f__;g__;s__	3732253	86.27	39.22	5.706	17	3459	2226	1532	2789	0.3841
d__Bacteria;p__Firmicutes_A;c__Clostridia;o__Lachnospirales;f__Lachnospiraceae;g__Eubacterium_J;s__	3476206	84.31	2.63	23.673	34	3149	3054	129	36040	0.8194
d__Bacteria;p__Firmicutes_A;c__Clostridia;o__Oscillospirales;f__Ruminococcaceae;g__Angelakisella;s__	2493576	84.31	3.92	15.569	30	2325	1772	357	9350	0.7956
d__Bacteria;p__Firmicutes_A;c__Clostridia;o__Lachnospirales;f__Lachnospiraceae;g__Acetatifactor;s__	3735191	84.31	1.96	244.913	28	3461	3114	382	23668	0.8194
d__Bacteria;p__Firmicutes_A;c__Clostridia;o__Oscillospirales;f__Ruminococcaceae;g__Provencibacterium;s__	1768713	84.31	33.33	5.641	9	1500	1230	631	3545	0.4197
d__Bacteria;p__Firmicutes_A;c__Clostridia;o__Lachnospirales;f__Anaerotignaceae;g__ASF356;s__	2790142	84.31	5.88	17.935	31	2818	2690	128	45100	0.7719
d__Bacteria;p__Firmicutes_A;c__Clostridia;o__Lachnospirales;f__Lachnospiraceae;g__;s__	1409640	82.35	5.88	2.431	4	1702	1650	654	2245	0.7513
d__Bacteria;p__Firmicutes_A;c__Clostridia;o__Lachnospirales;f__Lachnospiraceae;g__CAG-303;s__	3065185	82.35	7.89	236.058	36	2781	2747	52	103578	0.7513
d__Bacteria;p__Firmicutes_A;c__Clostridia;o__Lachnospirales;f__Lachnospiraceae;g__14-2;s__	5052823	82.35	7.89	128.508	32	4961	4645	297	43574	0.7415
d__Bacteria;p__Bacteroidota;c__Bacteroidia;o__Bacteroidales;f__Muribaculaceae;g__Duncaniella;s__	3613950	82.35	23.53	98.264	38	2873	2511	224	32167	0.5246
d__Bacteria;p__Patescibacteria;c__Saccharimonadia;o__Saccharimonadales;f__Saccharimonadaceae;g__;s__	1013548	82.35	1.96	8.202	36	935	639	169	8270	0.7994
d__Bacteria;p__Firmicutes_A;c__Clostridia;o__Oscillospirales;f__Acutalibacteraceae;g__Acutalibacter;s__	2229023	82.35	10.53	8.06	21	2216	1704	326	13338	0.7994
d__Bacteria;p__Bacteroidota;c__Bacteroidia;o__Bacteroidales;f__Bacteroidaceae;g__Prevotella;s__Prevotella sp002933775	2349662	80.39	1.96	843.159	22	1723	1615	46	85640	0.7795
d__Bacteria;p__Bacteroidota;c__Bacteroidia;o__Bacteroidales;f__Muribaculaceae;g__UBA3263;s__	2655710	80.39	50.98	929.323	9	446	400	130	70887	0.1685
d__Bacteria;p__Firmicutes_A;c__Clostridia;o__4C28d-15;f__CAG-727;g__UBA11940;s__	1331529	80.39	23.53	11.524	24	1637	1263	699	1889	0.5009
d__Bacteria;p__Firmicutes_A;c__Clostridia;o__Lachnospirales;f__Lachnospiraceae;g__Dorea;s__	3142081	78.43	3.92	10.862	35	2979	2762	131	30542	0.7347
d__Bacteria;p__Bacteroidota;c__Bacteroidia;o__Bacteroidales;f__Muribaculaceae;g__Duncaniella;s__Duncaniella sp001689425	3205591	78.43	2.63	1514.73	32	2915	2870	299	43299	0.7843
d__Bacteria;p__Bacteroidota;c__Bacteroidia;o__Bacteroidales;f__Muribaculaceae;g__UBA7173;s__	1770163	78.43	9.8	337.658	22	1245	1213	96	41421	0.6603
d__Bacteria;p__Bacteroidota;c__Bacteroidia;o__Bacteroidales;f__Muribaculaceae;g__Muribaculum;s__Muribaculum intestinale	1807208	76.47	21.57	123.635	8	830	743	68	52031	0.4582
d__Bacteria;p__Firmicutes_A;c__Clostridia;o__Lachnospirales;f__Lachnospiraceae;g__Hungatella_A;s__Hungatella_A sp002358555	4163320	74.51	3.92	32.226	36	3788	3496	252	91157	0.6939
d__Bacteria;p__Firmicutes_A;c__Clostridia;o__Lachnospirales;f__Anaerotignaceae;g__Anaerotignum;s__	1022786	74.51	2.63	3.74	7	1350	943	591	1769	0.7195
d__Bacteria;p__Firmicutes;c__Bacilli;o__Lactobacillales;f__Lactobacillaceae;g__Lactobacillus_H;s__Lactobacillus_H reuteri	1205537	74.51	15.69	5.38	18	1522	906	627	1998	0.5305
d__Bacteria;p__Bacteroidota;c__Bacteroidia;o__Bacteroidales;f__Muribaculaceae;g__Paramuribaculum;s__	2824870	72.55	18.42	181.019	25	2156	1915	104	42333	0.5173
d__Bacteria;p__Bacteroidota;c__Bacteroidia;o__Bacteroidales;f__Muribaculaceae;g__CAG-873;s__	1728971	72.55	0	10.209	27	1401	949	134	21762	0.7255
d__Bacteria;p__Firmicutes_A;c__Clostridia;o__Lachnospirales;f__Lachnospiraceae;g__;s__	3158856	70.59	0	10.812	31	2789	2377	208	25750	0.7059
d__Bacteria;p__Firmicutes_A;c__Clostridia;o__Lachnospirales;f__Anaerotignaceae;g__ASF356;s__	2592554	68.63	3.92	8.099	25	2687	2254	245	17313	0.6324
d__Bacteria;p__Firmicutes_A;c__Clostridia;o__4C28d-15;f__CAG-552;g__;s__	1039676	68.63	13.73	4.32	10	1299	764	554	1990	0.4878
d__Bacteria;p__Firmicutes_A;c__Clostridia;o__Lachnospirales;f__Lachnospiraceae;g__UBA9502;s__	2711914	64.71	5.88	49.739	24	2525	2317	158	34365	0.5631
d__Bacteria;p__Firmicutes_A;c__Clostridia;o__Lachnospirales;f__Lachnospiraceae;g__UBA9502;s__	3517639	62.75	3.92	15.092	30	3199	2949	131	43582	0.5703
d__Bacteria;p__Firmicutes_A;c__Clostridia;o__4C28d-15;f__CAG-552;g__;s__	788199	60.78	5.88	3.961	5	975	518	456	1782	0.5204
d__Bacteria;p__Firmicutes_A;c__Clostridia;o__Lachnospirales;f__Lachnospiraceae;g__UBA9502;s__	4067944	58.82	5.88	15.915	28	3600	2911	278	21726	0.489
d__Bacteria;p__Firmicutes_A;c__Clostridia;o__Lachnospirales;f__Lachnospiraceae;g__TF01-11;s__	2773119	58.82	1.96	12.062	26	2505	2083	144	27923	0.5584
d__Bacteria;p__Firmicutes;c__Bacilli;o__Erysipelotrichales;f__Erysipelatoclostridiaceae;g__Coprobacillus;s__	325510	58.82	5.88	1.947	0	351	340	130	2524	0.4988
NA	1715526	58.82	35.29	72.6	3	698	473	209	25813	0.0518
d__Bacteria;p__Firmicutes_A;c__Clostridia;o__Lachnospirales;f__Lachnospiraceae;g__SZUA-378;s__	3093258	58.82	2.63	46.824	31	2750	2415	154	63830	0.5584
d__Bacteria;p__Firmicutes_A;c__Clostridia;o__Oscillospirales;f__Oscillospiraceae;g__;s__	2954117	56.86	11.76	21.488	29	2956	2160	182	25106	0.3465
d__Bacteria;p__Bacteroidota;c__Bacteroidia;o__Bacteroidales;f__Muribaculaceae;g__Duncaniella;s__	2859008	56.86	2.63	105.115	35	2346	2159	32	136737	0.5381
d__Bacteria;p__Firmicutes_A;c__Clostridia;o__Oscillospirales;f__Oscillospiraceae;g__;s__	1268857	54.9	7.84	367.927	6	1363	1247	125	20704	0.4241
d__Bacteria;p__Firmicutes_A;c__Clostridia;o__Lachnospirales;f__Lachnospiraceae;g__Dorea;s__	1639096	54.9	9.8	4.52	7	1787	1642	526	3760	0.3732
d__Bacteria;p__Firmicutes_A;c__Clostridia;o__Oscillospirales;f__Butyricicoccaceae;g__;s__	1338544	54.9	3.92	4.01	8	1762	1048	815	1627	0.4768
d__Bacteria;p__Firmicutes_A;c__Clostridia;o__Oscillospirales;f__Oscillospiraceae;g__;s__	2148086	52.94	3.92	10.913	29	2200	1187	225	11528	0.4654
d__Bacteria;p__Firmicutes_A;c__Clostridia;o__Lachnospirales;f__Lachnospiraceae;g__;s__	80422	50.98	9.8	3.98	1	103	94	31	3447	0.3454
d__Bacteria;p__Firmicutes_A;c__Clostridia;o__Lachnospirales;f__Lachnospiraceae;g__Hungatella_A;s__	4150072	50.98	5.88	8.781	38	3966	3018	344	20605	0.3916
d__Bacteria;p__Firmicutes_A;c__Clostridia;o__Oscillospirales;f__Oscillospiraceae;g__;s__	3046839	50.98	15.69	471.985	17	2010	1888	192	21550	0.237
d__Bacteria;p__Firmicutes_A;c__Clostridia;o__Lachnospirales;f__Lachnospiraceae;g__Eubacterium_J;s__	2630145	49.02	3.92	14.809	30	2374	2053	72	54350	0.4226
d__Bacteria;p__Firmicutes_A;c__Clostridia;o__Lachnospirales;f__Lachnospiraceae;g__SZUA-378;s__	3208621	49.02	7.84	156.375	24	2744	2627	95	44385	0.3452
d__Bacteria;p__Bacteroidota;c__Bacteroidia;o__Bacteroidales;f__Muribaculaceae;g__Duncaniella;s__Duncaniella sp002492665	2380055	49.02	2.63	103.547	33	1877	1682	84	40925	0.4564
d__Bacteria;p__Firmicutes_A;c__Clostridia;o__Lachnospirales;f__Lachnospiraceae;g__UBA9502;s__	3547239	47.06	5.88	18.64	34	3083	2831	67	82132	0.3662
d__Bacteria;p__Firmicutes_A;c__Clostridia;o__Lachnospirales;f__Lachnospiraceae;g__;s__	2860846	47.06	3.92	7.228	25	2769	1885	410	9469	0.401
d__Bacteria;p__Firmicutes_A;c__Clostridia;o__Oscillospirales;f__Oscillospiraceae;g__Lawsonibacter;s__	2065370	47.06	10.53	9.129	30	2151	1582	235	11585	0.3314
d__Bacteria;p__Firmicutes_A;c__Clostridia;o__Lachnospirales;f__Lachnospiraceae;g__14-2;s__	384980	43.14	0	77.439	0	328	304	14	53139	0.4314
d__Bacteria;p__Firmicutes_A;c__Clostridia;o__Lachnospirales;f__Lachnospiraceae;g__;s__	1652327	43.14	5.26	4.791	11	1956	1419	600	3159	0.4314
d__Bacteria;p__Firmicutes_A;c__Clostridia;o__Lachnospirales;f__Lachnospiraceae;g__;s__	4267846	43.14	7.89	18.328	35	3767	2976	109	58258	0.3201
d__Bacteria;p__Firmicutes_A;c__Clostridia;o__Lachnospirales;f__Lachnospiraceae;g__UBA9502;s__	4115462	41.18	9.8	13.293	27	3678	2544	271	22057	0.3158
NA	120643	37.25	1.96	3.206	1	147	128	83	1414	0.3312
d__Bacteria;p__Firmicutes_A;c__Clostridia;o__Oscillospirales;f__Oscillospiraceae;g__Marseille-P3106;s__	1284502	37.25	2.63	18.697	22	1269	767	38	61303	0.3725
NA	677206	37.25	0	5.794	11	882	482	304	2452	0.3725
d__Bacteria;p__Firmicutes_A;c__Clostridia;o__Lachnospirales;f__Lachnospiraceae;g__Hungatella_A;s__	2557565	37.25	1.96	8.026	30	2419	1618	229	15207	0.3312
d__Bacteria;p__Firmicutes_A;c__Clostridia;o__Oscillospirales;f__Oscillospiraceae;g__Marseille-P3106;s__	1231374	35.29	1.96	36.267	17	1242	726	51	32825	0.3098
d__Bacteria;p__Bacteroidota;c__Bacteroidia;o__Bacteroidales;f__Muribaculaceae;g__UBA7173;s__	1648680	33.33	7.84	299.91	22	1344	1221	164	29425	0.1529
d__Bacteria;p__Firmicutes_A;c__Clostridia;o__Oscillospirales;f__Oscillospiraceae;g__Lawsonibacter;s__	3098887	31.37	0	49.847	27	3780	2792	727	8513	0.3137
