## Supplementary Table 2 for "Multi-omics analysis of mouse fecal microbiome reveals supplier-dependent functional differences and novel metagenome-assembled genomes"

### Sheet: Supplementary_table
Accession	Sample Name	SPUID	Organism	Tax ID	Strain	BioProject
SAMN30660534	GM1a_DNA_1	GM1a_DNA_1	mouse gut metagenome	410661	CD-1	PRJNA876568
SAMN30660535	GM1b_DNA_2	GM1b_DNA_2	mouse gut metagenome	410661	CD-1	PRJNA876568
SAMN30660536	GM1c_DNA_3	GM1c_DNA_3	mouse gut metagenome	410661	CD-1	PRJNA876568
SAMN30660537	GM4a_DNA_4	GM4a_DNA_4	mouse gut metagenome	410661	CD-1	PRJNA876568
SAMN30660538	GM4b_DNA_5	GM4b_DNA_5	mouse gut metagenome	410661	CD-1	PRJNA876568
SAMN30660539	GM4c_DNA_6	GM4c_DNA_6	mouse gut metagenome	410661	CD-1	PRJNA876568
SAMN30660540	GM1a_RNA_7	GM1a_RNA_7	mouse gut metagenome	410661	CD-1	PRJNA876568
SAMN30660541	GM1b_RNA_8	GM1b_RNA_8	mouse gut metagenome	410661	CD-1	PRJNA876568
SAMN30660542	GM1c_RNA_9	GM1c_RNA_9	mouse gut metagenome	410661	CD-1	PRJNA876568
SAMN30660543	GM4a_RNA_10	GM4a_RNA_10	mouse gut metagenome	410661	CD-1	PRJNA876568
SAMN30660544	GM4b_RNA_11	GM4b_RNA_11	mouse gut metagenome	410661	CD-1	PRJNA876568
SAMN30660545	GM4c_RNA_12	GM4c_RNA_12	mouse gut metagenome	410661	CD-1	PRJNA876568
